# Intracellular development and impact of a eukaryotic parasite on its zombified microalgal host in the marine plankton

**DOI:** 10.1101/2021.11.04.467241

**Authors:** Johan Decelle, Ehsan Kayal, Estelle Bigeard, Benoit Gallet, Jeremy Bougoure, Peta Clode, Nicole Schieber, Rachel Templin, Elisabeth Hehenberger, Gerard Prensier, Fabien Chevalier, Yannick Schwab, Laure Guillou

## Abstract

Parasites are widespread and diverse in the oceanic plankton, and many of them infect single-celled algae for survival. How these parasites develop and scavenge energy within the host and whether the cellular organization and metabolism of the host is altered remain open questions. Combining quantitative structural and chemical imaging with time-resolved transcriptomics, we unveil dramatic morphological and metabolic changes of the parasite *Amoebophrya* (Syndiniales) during intracellular infection (e.g. 200-fold increase of mitochondrion volume), particularly following digestion of nutrient-rich host chromosomes. Some of these changes are also found in the apicomplexan parasites (e.g. sequential acristate and cristate mitochondrion, switch from glycolysis to TCA), thus underlining key evolutionary-conserved mechanisms. In the algal host, energy-producing organelles (chloroplast) remain intact during most of the infection, but sugar reserves diminish while lipid droplets increase. Thus, rapid infection of the host nucleus could be a zombifying strategy to digest nutrient-rich chromosomes and escape cytoplasmic defense while benefiting from the maintained C-energy production of the host cell.
