## Supplementary material for "Intracellular development and impact of a eukaryotic parasite on its zombified microalgal host in the marine plankton": Table S1

### Sheet: FIBSEM_Morphometrics
stage	Parasite numbers	bloc sample	stack	voxel_size	Cell	Segment	voxel_number	conversion_binning	corrected_voxels_number	volume_nm3	volume_micron3	Ratio/cell
non_infected	0	A7i_ST147	20190518_Johan_A7i_S2	10nm	2020_A7i_cell1_binned	cell (not complete)	223684926	6	1342109556	1342109556000	1342.11
non_infected	0	A7i_ST147	20190518_Johan_A7i_S2	10nm	2020_A7i_cell1_binned	chloroplast	37724274	6	226345644	226345644000	226.346	16.8649
non_infected	0	A7i_ST147	20190518_Johan_A7i_S2	10nm	2020_A7i_cell1_binned	pyrenoid	3926459	6	23558754	23558754000	23.5588	1.75535
non_infected	0	A7i_ST147	20190518_Johan_A7i_S2	10nm	2020_A7i_cell1_binned	mitochondria	10993832	6	65962992	65962992000	65.963	4.91487
non_infected	0	A7i_ST147	20190518_Johan_A7i_S2	10nm	2020_A7i_cell1_binned	chromatin	6229924	6	37379544	37379544000	37.3795	2.78513
non_infected	0	A7i_ST147	20190518_Johan_A7i_S2	10nm	2020_A7i_cell1_binned	starch plates	4766799	6	28600794	28600794000	28.6008	2.13103
non_infected	0	A7i_ST147	20190518_Johan_A7i_S2	10nm	2020_A7i_cell1_binned	starch	6613913	6	39683478	39683478000	39.6835	2.9568
non_infected	0	A7i_ST147	20190518_Johan_A7i_S2	10nm	2020_A7i_cell1_binned	nucleolus_host	726697	6	4360182	4360182000	4.36018	0.324875
non_infected	0	A7i_ST147	20190518_Johan_A7i_S2	10nm	2020_A7i_cell3_binned	cell	262573238	6	1575439428	1575439428000	1575.44
non_infected	0	A7i_ST147	20190518_Johan_A7i_S2	10nm	2020_A7i_cell3_binned	chloroplast	55833088	6	334998528	334998528000	334.999	21.2638
non_infected	0	A7i_ST147	20190518_Johan_A7i_S2	10nm	2020_A7i_cell3_binned	pyrenoid	5332488	6	31994928	31994928000	31.9949	2.03086
non_infected	0	A7i_ST147	20190518_Johan_A7i_S2	10nm	2020_A7i_cell3_binned	chromatin	5777028	6	34662168	34662168000	34.6622	2.20016
non_infected	0	A7i_ST147	20190518_Johan_A7i_S2	10nm	2020_A7i_cell3_binned	Starch plates	9473892	6	56843352	56843352000	56.8434	3.60809
non_infected	0	A7i_ST147	20190518_Johan_A7i_S2	10nm	2020_A7i_cell3_binned	Starch	15106021	6	90636126	90636126000	90.6361	5.75307
non_infected	0	A7i_ST147	20190518_Johan_A7i_S2	10nm	2020_A7i_cell3_binned	nucleolus_host	1076954	6	6461724	6461724000	6.46172	0.410154
non_infected	0	A7i_ST147	20190518_Johan_A7i_S2	10nm	2020_A7i_cell2_binned	cell	350515480	6	2103092880	2103092880000	2103.09
non_infected	0	A7i_ST147	20190518_Johan_A7i_S2	10nm	2020_A7i_cell2_binned	chloroplast	46787211	6	280723266	280723266000	280.723	13.3481
non_infected	0	A7i_ST147	20190518_Johan_A7i_S2	10nm	2020_A7i_cell2_binned	pyrenoid	4661257	6	27967542	27967542000	27.9675	1.32983
non_infected	0	A7i_ST147	20190518_Johan_A7i_S2	10nm	2020_A7i_cell2_binned	chromatin	6621926	6	39731556	39731556000	39.7316	1.8892
non_infected	0	A7i_ST147	20190518_Johan_A7i_S2	10nm	2020_A7i_cell2_binned	Starch plates	10039903	6	60239418	60239418000	60.2394	2.86433
non_infected	0	A7i_ST147	20190518_Johan_A7i_S2	10nm	2020_A7i_cell2_binned	Starch	21302538	6	127815228	127815228000	127.815	6.0775
non_infected	0	A7i_ST147	20190518_Johan_A7i_S2	10nm	2020_A7i_cell2_binned	nucleolus_host	761956	6	4571736	4571736000	4.57174	0.217382
infected	2 nu (phago+osmo)	A4E_ST147i	20181009_JD_A4E_1	8nm	20181009_JD_A4E_1	cell (complete)	474540506	6	2847243036	1457788434432	1457.79
infected	2 nu (phago+osmo)	A4E_ST147i	20181009_JD_A4E_1	8nm	20181009_JD_A4E_1	lipid_droplet	6321568	6	37929408	19419856896	19.4199	1.33214
infected	2 nu (phago+osmo)	A4E_ST147i	20181009_JD_A4E_1	8nm	20181009_JD_A4E_1	mastigocoele	471002	6	2826012	1446918144	1.44692	0.0992542
infected	2 nu (phago+osmo)	A4E_ST147i	20181009_JD_A4E_1	8nm	20181009_JD_A4E_1	filaments	45104	6	270624	138559488	0.138559
infected	2 nu (phago+osmo)	A4E_ST147i	20181009_JD_A4E_1	8nm	20181009_JD_A4E_1	chromatin_host	1038804	6	6232824	3191205888	3.19121	0.218907
infected	2 nu (phago+osmo)	A4E_ST147i	20181009_JD_A4E_1	8nm	20181009_JD_A4E_1	nucleolus_host	883841	6	5303046	2715159552	2.71516	0.186252
infected	2 nu (phago+osmo)	A4E_ST147i	20181009_JD_A4E_1	8nm	20181009_JD_A4E_1	nucleolus_parasiten1	845531	6	5073186	2597471232	2.59747	4.47685
infected	2 nu (phago+osmo)	A4E_ST147i	20181009_JD_A4E_1	8nm	20181009_JD_A4E_1	nucleolus_parasiten2	1731974	6	10391844	5320624128	5.32062	2.10939
infected	2 nu (phago+osmo)	A4E_ST147i	20181009_JD_A4E_1	8nm	20181009_JD_A4E_1	nucleoplasm_host	374200	6	2245200	1149542400	1.14954
infected	2 nu (phago+osmo)	A4E_ST147i	20181009_JD_A4E_1	8nm	20181009_JD_A4E_1	parasite_2	86687869	6	520127214	266305133568	266.305
infected	2 nu (phago+osmo)	A4E_ST147i	20181009_JD_A4E_1	8nm	20181009_JD_A4E_1	parasite_1	18899453	6	113396718	58059119616	58.0591
infected	2 nu (phago+osmo)	A4E_ST147i	20181009_JD_A4E_1	8nm	20181009_JD_A4E_1	starch_plates	3261320	6	19567920	10018775040	10.0188	0.687258
infected	2 nu (phago+osmo)	A4E_ST147i	20181009_JD_A4E_1	8nm	20181009_JD_A4E_1	starch	7729418	6	46376508	23744772096	23.7448	1.62882
infected	2 nu (phago+osmo)	A4E_ST147i	20181009_JD_A4E_1	8nm	20181009_JD_A4E_1	pyrenoid	8980849	6	53885094	27589168128	27.5892	1.89253
infected	2 nu (phago+osmo)	A4E_ST147i	20181009_JD_A4E_1	8nm	20181009_JD_A4E_1	mito_parasite_n2	2078335	6	12470010	6384645120	6.38465	2.53123
infected	2 nu (phago+osmo)	A4E_ST147i	20181009_JD_A4E_1	8nm	20181009_JD_A4E_1	mito_parasite_n1	173503	6	1041018	533001216	0.533001	1.09099
infected	2 nu (phago+osmo)	A4E_ST147i	20181009_JD_A4E_1	8nm	20181009_JD_A4E_1	nucleus_parasite1	2600981	6	15605886	7990213632	7.99021	16.355
infected	2 nu (phago+osmo)	A4E_ST147i	20181009_JD_A4E_1	8nm	20181009_JD_A4E_1	nucleus_parasite2	12507233	6	75043398	38422219776	38.4222	15.2327
infected	2 nu (phago+osmo)	A4E_ST147i	20181009_JD_A4E_1	8nm	20181009_JD_A4E_1	mitochondria_host	21337499	6	128024994	65548796928	65.5488	4.49645
infected	2 nu (phago+osmo)	A4E_ST147i	20181009_JD_A4E_1	8nm	20181009_JD_A4E_1	chloroplast	65587105	6	393522630	201483586560	201.484	13.8212
infected	2 cyt + 2 nu	A4E_ST147i	20181012_S2_A4E_2	10nm	A4E_Stack2_Cell1	cell	288175545	6	1729053270	1729053270000	1729.05
infected	2 cyt + 2 nu	A4E_ST147i	20181012_S2_A4E_2	10nm	A4E_Stack2_Cell1	lipid_droplet	6601808	6	39610848	39610848000	39.6108	2.2909
infected	2 cyt + 2 nu	A4E_ST147i	20181012_S2_A4E_2	10nm	A4E_Stack2_Cell1	chromatin_host	5167721	6	31006326	31006326000	31.0063	1.79326
infected	2 cyt + 2 nu	A4E_ST147i	20181012_S2_A4E_2	10nm	A4E_Stack2_Cell1	nucleolus_host	1107902	6	6647412	6647412000	6.64741	0.384455
infected	2 cyt + 2 nu	A4E_ST147i	20181012_S2_A4E_2	10nm	A4E_Stack2_Cell1	nucleolus_parasite_cy1	11260	6	67560	67560000	0.06756	0.530423
infected	2 cyt + 2 nu	A4E_ST147i	20181012_S2_A4E_2	10nm	A4E_Stack2_Cell1	parasite_cyt1	150202	6	901212	901212000	0.901212
infected	2 cyt + 2 nu	A4E_ST147i	20181012_S2_A4E_2	10nm	A4E_Stack2_Cell1	parasite_cyt2	326957	6	1961742	1961742000	1.96174
infected	2 cyt + 2 nu	A4E_ST147i	20181012_S2_A4E_2	10nm	A4E_Stack2_Cell1	pyrenoid	4060675	6	24364050	24364050000	24.364	1.4091
infected	2 cyt + 2 nu	A4E_ST147i	20181012_S2_A4E_2	10nm	A4E_Stack2_Cell1	mito_parasite_n1	30824	6	184944	184944000	0.184944	0.466653
infected	2 cyt + 2 nu	A4E_ST147i	20181012_S2_A4E_2	10nm	A4E_Stack2_Cell1	mito_parasite_n2	13091	6	78546	78546000	0.078546	0.616676
infected	2 cyt + 2 nu	A4E_ST147i	20181012_S2_A4E_2	10nm	A4E_Stack2_Cell1	black_parasite2	0	6	0	0	0
infected	2 cyt + 2 nu	A4E_ST147i	20181012_S2_A4E_2	10nm	A4E_Stack2_Cell1	nucleolus_parasite_cyt2	13280	6	79680	79680000	0.07968	4.06116
infected	2 cyt + 2 nu	A4E_ST147i	20181012_S2_A4E_2	10nm	A4E_Stack2_Cell1	chromatin_parasite_cyto2	46576	6	279456	279456000	0.279456
infected	2 cyt + 2 nu	A4E_ST147i	20181012_S2_A4E_2	10nm	A4E_Stack2_Cell1	chloroplast	37234469	6	223406814	223406814000	223.407	12.9208
infected	2 cyt + 2 nu	A4E_ST147i	20181012_S2_A4E_2	10nm	A4E_Stack2_Cell1	nucleolus_parasite_n1	316296	6	1897776	1897776000	1.89778	4.78849
infected	2 cyt + 2 nu	A4E_ST147i	20181012_S2_A4E_2	10nm	A4E_Stack2_Cell1	nucleolus_parasite_n2	78839	6	473034	473034000	0.473034	3.71386
infected	2 cyt + 2 nu	A4E_ST147i	20181012_S2_A4E_2	10nm	A4E_Stack2_Cell1	mitochondria_parasite_cyt2	6754	6	40524	40524000	0.040524	2.06544
infected	2 cyt + 2 nu	A4E_ST147i	20181012_S2_A4E_2	10nm	A4E_Stack2_Cell1	mito_parasite_cyt2_bis	3616	6	21696	21696000	0.021696
infected	2 cyt + 2 nu	A4E_ST147i	20181012_S2_A4E_2	10nm	A4E_Stack2_Cell1	Parasite_n1_nucleus	1109290	6	6655740	6655740000	6.65574	16.7939
infected	2 cyt + 2 nu	A4E_ST147i	20181012_S2_A4E_2	10nm	A4E_Stack2_Cell1	Parasite_n2_nucleus	367012	6	2202072	2202072000	2.20207	17.2888
infected	2 cyt + 2 nu	A4E_ST147i	20181012_S2_A4E_2	10nm	A4E_Stack2_Cell1	Mitochondria_parasite_cyt1	6191	6	37146	37146000	0.037146	4.12275
infected	2 cyt + 2 nu	A4E_ST147i	20181012_S2_A4E_2	10nm	A4E_Stack2_Cell1	Nucleus_parasite_cyt1	53858	6	323148	323148000	0.323148	35.9053
infected	2 cyt + 2 nu	A4E_ST147i	20181012_S2_A4E_2	10nm	A4E_Stack2_Cell1	Nucleus_parasite_cyt2	97013	6	582078	582078000	0.582078
infected	2 cyt + 2 nu	A4E_ST147i	20181012_S2_A4E_2	10nm	A4E_Stack2_Cell1	Parasite_n1	6605253	6	39631518	39631518000	39.6315
infected	2 cyt + 2 nu	A4E_ST147i	20181012_S2_A4E_2	10nm	A4E_Stack2_Cell1	Parasite_n2	2122833	6	12736998	12736998000	12.737
infected	2 cyt + 2 nu	A4E_ST147i	20181012_S2_A4E_2	10nm	A4E_Stack2_Cell1	starch plates	2740800	6	16444800	16444800000	16.4448	0.951089
infected	2 cyt + 2 nu	A4E_ST147i	20181012_S2_A4E_2	10nm	A4E_Stack2_Cell1	starch	6413814	6	38482884	38482884000	38.4829	2.22567
infected	1 nu + 2 cyt	A4E_ST147i	20181012_S2_A4E_2	10nm	A4E_Stack2_Cell2	Cell	113864352	6	683186112	683186112000	683.186
infected	1 nu + 2 cyt	A4E_ST147i	20181012_S2_A4E_2	10nm	A4E_Stack2_Cell2	chromatin_host	6249289	6	37495734	37495734000	37.4957	5.48833
infected	1 nu + 2 cyt	A4E_ST147i	20181012_S2_A4E_2	10nm	A4E_Stack2_Cell2	nucleolus_host	324567	6	1947402	1947402000	1.9474	0.285045
infected	1 nu + 2 cyt	A4E_ST147i	20181012_S2_A4E_2	10nm	A4E_Stack2_Cell2	Parasite_cyt	400167	6	2401002	2401002000	2.401
infected	1 nu + 2 cyt	A4E_ST147i	20181012_S2_A4E_2	10nm	A4E_Stack2_Cell2	Parasite_nucleus_cyt	93217	6	559302	559302000	0.559302	23.3042
infected	1 nu + 2 cyt	A4E_ST147i	20181012_S2_A4E_2	10nm	A4E_Stack2_Cell2	Parasite_mitochondria_cyt	6317	6	37902	37902000	0.037902	1.57925
infected	1 nu + 2 cyt	A4E_ST147i	20181012_S2_A4E_2	10nm	A4E_Stack2_Cell2	Parasite_n	4132479	6	24794874	24794874000	24.7949
infected	1 nu + 2 cyt	A4E_ST147i	20181012_S2_A4E_2	10nm	A4E_Stack2_Cell2	Parasite_nucleus-n	741875	6	4451250	4451250000	4.45125	17.9522
infected	1 nu + 2 cyt	A4E_ST147i	20181012_S2_A4E_2	10nm	A4E_Stack2_Cell2	Parasite_mitochondria_n	14734	6	88404	88404000	0.088404	0.35654
infected	1 nu + 2 cyt	A4E_ST147i	20181012_S2_A4E_2	10nm	A4E_Stack2_Cell2	nucleolus_parasite_n	195152	6	1170912	1170912000	1.17091	4.72237
infected	1 nu + 2 cyt	A4E_ST147i	20181012_S2_A4E_2	10nm	A4E_Stack2_Cell2	starch plates	1600626	6	9603756	9603756000	9.60376	1.40572
infected	1 nu + 2 cyt	A4E_ST147i	20181012_S2_A4E_2	10nm	A4E_Stack2_Cell2	starch	4669749	6	28018494	28018494000	28.0185	4.10113
infected	1 nu + 2 cyt	A4E_ST147i	20181012_S2_A4E_2	10nm	A4E_Stack2_Cell2	lipid_droplet	1558110	6	9348660	9348660000	9.34866	1.36838
infected	1 nu + 2 cyt	A4E_ST147i	20181012_S2_A4E_2	10nm	A4E_Stack2_Cell2	pyrenoid	1980220	6	11881320	11881320000	11.8813	1.73909
infected	1 nu + 2 cyt	A4E_ST147i	20181012_S2_A4E_2	10nm	A4E_Stack2_Cell2	chloroplast	17514637	6	105087822	105087822000	105.088	15.3819
infected	1 nu + 2 cyt	A4E_ST147i	20181012_S2_A4E_2	10nm	A4E_Stack2_Cell2	Parasite_heterochromatin_n	56662	6	339972	339972000	0.339972
infected	1 nu + 2 cyt	A4E_ST147i	20181012_S2_A4E_2	10nm	A4E_Stack2_Cell2	Parasite_nucleolus_cyt	6242	6	37452	37452000	0.037452
infected	1 nu + 2 cyt	A4E_ST147i	20181012_S2_A4E_2	10nm	A4E_Stack2_Cell2	Parasite_heterochromatin_cyt	46661	6	279966	279966000	0.279966
infected	5 parasites nu + 1cyt	A4E_ST147i	20181012_S2_A4E_2	10nm	A4E_Stack2_Cell3	Cell (incomplete)
infected	5 parasites nu + 1cyt	A4E_ST147i	20181012_S2_A4E_2	10nm	A4E_Stack2_Cell3	host_chromatin	1935128	6	11610768	11610768000	11.6108
infected	5 parasites nu + 1cyt	A4E_ST147i	20181012_S2_A4E_2	10nm	A4E_Stack2_Cell3	host_nucleolus	396155	6	2376930	2376930000	2.37693
infected	5 parasites nu + 1cyt	A4E_ST147i	20181012_S2_A4E_2	10nm	A4E_Stack2_Cell3	Parasite_n1	12354858	6	74129148	74129148000	74.1291
infected	5 parasites nu + 1cyt	A4E_ST147i	20181012_S2_A4E_2	10nm	A4E_Stack2_Cell3	Parasite_nucleolus_n1	493825	6	2962950	2962950000	2.96295	3.99702
infected	5 parasites nu + 1cyt	A4E_ST147i	20181012_S2_A4E_2	10nm	A4E_Stack2_Cell3	Parasite_nucleus_n1	2410109	6	14460654	14460654000	14.4607	19.5074
infected	5 parasites nu + 1cyt	A4E_ST147i	20181012_S2_A4E_2	10nm	A4E_Stack2_Cell3	Parasite_mitochondria_n1	217160	6	1302960	1302960000	1.30296	1.75769
infected	5 parasites nu + 1cyt	A4E_ST147i	20181012_S2_A4E_2	10nm	A4E_Stack2_Cell3	Parasite_n2	4552183	6	27313098	27313098000	27.3131
infected	5 parasites nu + 1cyt	A4E_ST147i	20181012_S2_A4E_2	10nm	A4E_Stack2_Cell3	Parasite_nucleus_n2	0	6	0	0	0
infected	5 parasites nu + 1cyt	A4E_ST147i	20181012_S2_A4E_2	10nm	A4E_Stack2_Cell3	Parasite_mitochondria_n2	4173	6	25038	25038000	0.025038	0.0916807
infected	5 parasites nu + 1cyt	A4E_ST147i	20181012_S2_A4E_2	10nm	A4E_Stack2_Cell3	Parasite_n3	6759621	6	40557726	40557726000	40.5577
infected	5 parasites nu + 1cyt	A4E_ST147i	20181012_S2_A4E_2	10nm	A4E_Stack2_Cell3	Parasite_cyt	615204	6	3691224	3691224000	3.69122
infected	5 parasites nu + 1cyt	A4E_ST147i	20181012_S2_A4E_2	10nm	A4E_Stack2_Cell3	Parasite_nucleolus_cyt	0	6	0	0	0
infected	5 parasites nu + 1cyt	A4E_ST147i	20181012_S2_A4E_2	10nm	A4E_Stack2_Cell3	Parasite_nucleus_n3	1235307	6	7411842	7411842000	7.41184	18.2738
infected	5 parasites nu + 1cyt	A4E_ST147i	20181012_S2_A4E_2	10nm	A4E_Stack2_Cell3	Parasite_mitochondria_cyt	4357	6	26142	26142000	0.026142	0.708263
infected	5 parasites nu + 1cyt	A4E_ST147i	20181012_S2_A4E_2	10nm	A4E_Stack2_Cell3	Parasite_nucleus_cyt	129854	6	779124	779124000	0.779124	21.1088
infected	5 parasites nu + 1cyt	A4E_ST147i	20181012_S2_A4E_2	10nm	A4E_Stack2_Cell3	Parasite_mitochondria_n3	30984	6	185904	185904000	0.185904	0.458366
infected	5 parasites nu + 1cyt	A4E_ST147i	20181012_S2_A4E_2	10nm	A4E_Stack2_Cell3	Parasite_nucleolus_cyt	14494	6	86964	86964000	0.086964
infected	5 parasites nu + 1cyt	A4E_ST147i	20181012_S2_A4E_2	10nm	A4E_Stack2_Cell3	Parasite_heterochromatin_cyt	41642	6	249852	249852000	0.249852
infected	5 parasites nu + 1cyt	A4E_ST147i	20181012_S2_A4E_2	10nm	A4E_Stack2_Cell3	Parasite_heterochromatin_n3	27304	6	163824	163824000	0.163824
infected	5 parasites nu + 1cyt	A4E_ST147i	20181012_S2_A4E_2	10nm	A4E_Stack2_Cell3	Parasite_nucleolus_n3	283139	6	1698834	1698834000	1.69883
infected	5 parasites nu + 1cyt	A4E_ST147i	20181012_S2_A4E_2	10nm	A4E_Stack2_Cell3	Parasite_nucleolus_n2	201501	6	1209006	1209006000	1.20901
infected	5 parasites nu + 1cyt	A4E_ST147i	20181012_S2_A4E_2	10nm	A4E_Stack2_Cell3	Parasite_heterochromatin_n2	41792	6	250752	250752000	0.250752
infected	1 parasitz nu	A4E_ST147i	20181012_S2_A4E_2	10nm	A4E_Stack2_Cell4	Cell (incomplete)	114216071	6	685296426	685296426000	685.296
infected	1 parasitz nu	A4E_ST147i	20181012_S2_A4E_2	10nm	A4E_Stack2_Cell4	nucleolus_parasite	701831	6	4210986	4210986000	4.21099	5.41049
infected	1 parasitz nu	A4E_ST147i	20181012_S2_A4E_2	10nm	A4E_Stack2_Cell4	parasite_cell	12970918	6	77825508	77825508000	77.8255
infected	1 parasitz nu	A4E_ST147i	20181012_S2_A4E_2	10nm	A4E_Stack2_Cell4	mito_parasite	151294	6	907764	907764000	0.907764	1.16634
infected	1 parasitz nu	A4E_ST147i	20181012_S2_A4E_2	10nm	A4E_Stack2_Cell4	nucleus	2760070	6	16560420	16560420000	16.5604	21.2777
infected	1 parasitz nu	A4E_ST147i	20181012_S2_A4E_2	10nm	A4E_Stack2_Cell4	pyrenoid	2534879	6	15209274	15209274000	15.2093	2.21936
infected	1 parasitz nu	A4E_ST147i	20181012_S2_A4E_2	10nm	A4E_Stack2_Cell4	starch plates	1115227	6	6691362	6691362000	6.69136	0.976414
infected	multiparasite_flagella	2019_A4E_S2_cell1	A4E_infect_May2019_cell1	10nm	A4E_infect_May2019_cell1	mitochondria	1465493	6	8792958	8792958000	8.79296
infected	multiparasite_flagella	2019_A4E_S2_cell1	A4E_infect_May2019_cell1	10nm	A4E_infect_May2019_cell1	trichocysts	385643	6	2313858	2313858000	2.31386
infected	multiparasite_flagella	2019_A4E_S2_cell1	A4E_infect_May2019_cell1	10nm	A4E_infect_May2019_cell1	heterochromatin	2128715	6	12772290	12772290000	12.7723
infected	multiparasite_flagella	2019_A4E_S2_cell1	A4E_infect_May2019_cell1	10nm	A4E_infect_May2019_cell1	Golgi	108481	6	650886	650886000	0.650886
infected	multiparasite_flagella	2019_A4E_S2_cell3	A4E_infect_May2019_cell3	10nm	A4E_infect_May2019_cell3	vacuoles	1273721	6	7642326	7642326000	7.64233
infected	multiparasite_flagella	2019_A4E_S2_cell3	A4E_infect_May2019_cell3	10nm	A4E_infect_May2019_cell3	host chromosomes	41562	6	249372	249372000	0.249372
infected	multiparasite_flagella	2019_A4E_S2_cell3	A4E_infect_May2019_cell3	10nm	A4E_infect_May2019_cell3	parasite chromatin	210277	6	1261662	1261662000	1.26166
infected	multiparasite_flagella	2019_A4E_S2_cell3	A4E_infect_May2019_cell3	10nm	A4E_infect_May2019_cell3	nucleolus_parasite-1	444413	6	2666478	2666478000	2.66648
infected	multiparasite_flagella	2019_A4E_S2_cell3	A4E_infect_May2019_cell3	10nm	A4E_infect_May2019_cell3	nucleolus_parasite_2	0	6	0	0	0
infected	multiparasite_flagella	2019_A4E_S2_cell3	A4E_infect_May2019_cell3	10nm	A4E_infect_May2019_cell3	nucleolus_parasite_3	7050	6	42300	42300000	0.0423
infected	multiparasite_flagella	2019_A4E_S2_cell3	A4E_infect_May2019_cell3	10nm	A4E_infect_May2019_cell3	mitochondria	870363	6	5222178	5222178000	5.22218
					average volume	standard deviation	average occupancy	standard deviation	n
			noninfected	starch plates	48.5612	14.1821	#REF!	#REF!
			noninfected	starch	86.0449	36.1258	4.92912	1.40092	3
			noninfected	chloroplast	280.689	44.3574	17.159	3.23824	3
			noninfected	pyrenoid	27.8404	3.44523	1.70535	0.288369	3
			noninfected	chromatin	37.2578	2.07136	2.2915	0.371422	3
			noninfected	nucleolus	5.13121	0.944769	0.31747	0.0788727	3
			infected	starch	30.0821	6.19121	2.65187	1.05335	3
			infected	chloroplast	176.659	51.3941	14.0413	1.01674	3
			infected	pyrenoid	21.2782	6.77378	1.68024	0.2017	3
			infected	starch plates/pyrenoid	10.6897	3.56151	#REF!	#REF!
			infected	host chromatin	20.826	13.9412	2.50017	2.20854	3
			infected	host nucleolus	3.42173	1.88212	0.285251	0.0809161	3
Volume_mitochondria_parasite	Mito_cyt	Mito_nu	Mito_nu_phago	Mito_occu_cyt	SD	Mito_occupancy_nu	Mito_occu_nu_SD	Nucleus_occu_cyt	SD	Nucleus_occu_nu	SD	Nucleus_cyto	Nucleus_phago
	0.0354285	0.342685	6.38	2.11893	1.25493	0.844751	0.475114	25.399	6.12704	17.3434	1.29042	0.560913
	0.00550616	0.421416										0.161709
Volume_parasite	Vol_parasite-cyt	Vol_parasite_nu	Vol_parasite_phago	Nucleolus_occu_nu	sd	Nucleolus_occu_cyt	sd	nucleolus_cyt		nucleolus_nu
	2.2388	44.381	266.31	#REF!	#REF!	2.29579		0.067914	0.0189037	2.39351	1.4739
	1.00022	22.0908
	n=4	n=8
Mito_sporu	8.79
SD

### Sheet: chromosomes vol
noninfected host 1	noninfected host 2	noninfected host 3	infected host 1	infected host 2	infected host 3	infected host 4
2020_A7i_cell1_binned	2020_A7i_cell2_binned	2020_A7i_cell3_binned	20181009_JD_A4E_1	A4E_Stack2_Cell1	A4E_Stack2_Cell2	A4E_Stack2_Cell3
104785	115688	169051	23276	102796	1156017	40694
101242	103849	152626	20075	89168	413952	39887
86040	99979	116226	18033	80052	400875	37016
85663	93444	110724	17842	76306	169630	35216
84755	88833	95923	15694	74415	169295	27524
83666	86431	92435	15277	69257	145049	25971
83054	81151	90498	15168	63760	144551	25868
82104	79891	89801	14912	63405	143664	25839
81158	79679	85609	14879	63336	117661	25831
80972	79147	82841	14215	62376	111072	24399
79730	78644	81810	13363	62267	105305	23945
78031	77982	81779	12958	61506	94245	22481
76120	76971	81659	12027	59827	80767	22381
75360	76073	79215	11746	59622	79867	22074
74499	75392	78904	11528	59558	78920	20938
74124	73633	78552	11488	58106	75830	20891
73175	72860	76881	11169	56633	70569	20818
72674	72292	76367	11101	56171	69500	20594
71859	71981	76339	11100	56119	68268	20275
71647	71765	76140	11055	55993	64557	19364
70510	71437	74248	11013	55543	64439	19282
68816	70766	73626	10811	54815	63870	18969
68631	69669	73283	10686	54130	63730	18871
68182	69600	73161	10471	54076	63485	18834
66449	69583	72915	10436	53278	63115	18772
65767	69056	72813	10329	52973	62907	18511
64738	68636	72705	10328	52915	62632	18460
64643	68193	72621	10144	52764	61962	18416
63566	67121	72556	9912	52424	61960	18398
61956	66661	72380	9886	51799	61032	18391
61955	66321	72202	9694	50574	59915	18082
61487	66120	72079	9657	50045	59767	18044
60563	65939	72068	9522	49972	58250	17718
60561	65005	71884	9468	49576	57759	17683
60061	64914	70767	9386	49422	57627	17639
59873	64222	70508	9357	49322	56983	17554
59764	64140	70408	9338	49258	56572	17467
59473	63720	69566	9247	48964	56233	17338
59379	62660	69118	9123	47753	55600	16696
58885	62229	68977	8741	46902	54971	16694
58755	61800	68964	8715	46591	54771	16560
58355	61681	67883	8596	46246	54066	16425
58294	61527	67583	8556	45579	53984	16423
58061	61106	66676	8536	45527	53810	16267
57979	61042	66606	8316	45438	53454	16200
57251	60112	66222	8271	45189	51534	15960
57139	59888	66149	8185	44075	51259	15706
56809	59796	65331	8056	44013	50001	15616
56029	59768	65309	8054	43949	49501	15579
55215	59185	65159	7993	43657	49336	15356
55058	58930	64202	7927	43329	49250	14963
54971	58386	64165	7895	43011	46813	14740
54727	58369	63876	7889	41560	45479	14692
54638	57917	63726	7807	40477	44040	14502
54563	57338	63630	7759	40279	43584	14216
54251	56994	63043	7709	40243	43239	13774
53832	56633	61946	7664	40119	40964	13705
53513	56049	61180	7615	39959	40553	13678
53398	55785	61168	7612	39593	38776	13335
52952	55735	61119	7604	38892	38383	13182
51853	55467	61096	7564	38865	38269	13127
51632	55320	60927	7427	38207	37082	13021
51596	55042	60711	7247	37890	35680	12413
51031	54698	60544	7184	37636	35124	12383
50773	54516	60236	7167	37357	32339	12224
50662	54186	60104	7127	36779	29617	12201
50635	53365	59810	7092	35920	20969	12175
50621	53337	58880	7056	35826	20428	12068
50603	53213	58863	7045	35751	13096	12015
50415	53143	58758	6991	35160	5970	11943
49971	53094	58754	6972	35145		11869
49925	52870	58601	6917	35113		11783
49733	52843	58503	6901	35032		11768
49253	52002	58032	6635	34971		11475
49069	51613	56816	6580	34229		11451
49010	51425	56777	6487	33785		11439
48911	51118	56489	6443	33649		11149
48480	50426	56014	6394	32900		11010
48386	49073	55366	6285	32526		10846
47724	48718	53934	6055	31960		10799
47088	48693	52175	6048	31679		10676
46751	47920	51919	6030	31507		10674
46673	47743	50469	5944	31370		10584
45614	47392	49907	5864	31306		10561
45590	46758	48578	5714	30916		10348
45258	46231	48090	5585	30910		10295
45236	46000	47933	5207	29891		10179
44450	44240	47520	5197	29678		10149
44322	43817	47062	5063	29636		10146
44053	43162	46030		29076		10105
42771	40945	45874		28983		10060
42319	40491	45208		28723		9958
41973	39939	42588		28643		9931
41948	39901	42365		27752		9896
41893	38407	41240		27531		9432
41405	37224	39856		26456		9408
40881	36042	35547		25395		9352
40136	35841	33058		25274		9042
37603	33586	32496		24101		8994
36420	33547	31801		24013		8764
33174	29405	31107		23782		8498
32746	28577	27338		23427		8493
30771	28231	27066		23262		8475
27376	27214	26908		22983		8466
25486	26284	20733		22289		8163
25134	24130	18977		21859		8037
23778	23476	17684		21420		8029
23667	23390	16805		21076		7854
21315	23390	12360		20646		7034
19945	22525	10253		20385		6953
18730	21873	8445		19919		6900
12820	21602	7846		19311		6880
12409	17217	5050		19291		6811
10937	16605			18346		6793
	12670			17835		6708
	11684			17635		6588
	9564			16507		6011
	9251			16486		5824
	9006			15647		5729
				15394		5598
				13821		5574
				13512		5261
				13394		5250
				13344		5176
				12713		5051
				12135
				12043
				11820
				11412
				11242
				10984
				10414
				10405
				9988
				9808
				9521
				9211
				9163
				8671
				8491
				8321
				8311
				8224
				7306
				7287
				6925
				6666
				5757
				5182
54233.9	54194.6	60926.6	9364.44	34765.2	51938.9	14324.6
17638	20331.6	24635.6	3377.75	18999.8	15461.3	6881.91
6	6	6	6	6	6	6
325403	325168	365560	56186.6	208591	311634	85947.5
3.25403e+08	3.25168e+08	3.6556e+08	2.87676e+07	2.08591e+08	3.11634e+08	85947504
0.325403	0.325168	0.36556	0.0287676	0.208591	0.311634	0.0859475
1.05828e+08	1.2199e+08	1.47814e+08	1.03764e+07	1.13999e+08	9.27679e+07	4.12914e+07
0.105828	0.12199	0.147814	0.0103764	0.113999	0.0927679	0.0412914
