## Supplementary material for "Intracellular development and impact of a eukaryotic parasite on its zombified microalgal host in the marine plankton": Table S3

### Sheet: 31P16O2 12C2
JD_chain3	0.00647	c
JD_chain3	0.00701	c
JD_chain3	0.00701	c
JD_chain3	0.00524	c
JD_chain3	0.00572	c
JD_chain3	0.00649	c
JD_chain3	0.00635	c
JD_chain3	0.00564	c
JD_chain3	0.00641	c
JD_chain3	0.00636	c
JD_chain3	0.0064	c
JD_chain3	0.00501	c
JD_chain4	0.00616	c
JD_chain4	0.00421	c
JD_chain4	0.00624	c
JD_chain4	0.00519	c
JD_chain4	0.00549	c
JD_chain4	0.00632	c
JD_chain4	0.00745	c
JD_chain4	0.00678	c
JD_chain4	0.00854	c
JD_chain4	0.00618	c
JD_chain4	0.00703	c
JD_chain4	0.0054	c
JD_chain4	0.0073	c
JD_chain4	0.00476	c
JD_chain4	0.00707	c
JD_chain2_1	0.00423	c
JD_chain2_1	0.00332	c
JD_chain2_1	0.00453	c
JD_chain2_1	0.00358	c
JD_chain2_1	0.00433	c
JD_chain2_1	0.00422	c
JD_chain2_1	0.00374	c
JD_chain2_1	0.00565	c
JD_chain2_1	0.00353	c
JD_chain2_1	0.00349	c
JD_chain2_1	0.00454	c
JD_chain2_1	0.0041	c
JD_chain2_1	0.00493	c
JD_chain2_2	0.00479	c
JD_chain2_2	0.00456	c
JD_chain2_2	0.00504	c
JD_chain2_2	0.00504	c
JD_chain2_2	0.00389	c
JD_chain2_4	0.00447	c
JD_chain2_4	0.00391	c
JD_chain2_4	0.00391	c
JD_chain2_4	0.00484	c
JD_chain2_4	0.00403	c
JD_chain2_4	0.0053	c
JD_chain2_4	0.00426	c
JD_chain2_4	0.00564	c
JD_chain2_4	0.00515	c
JD_chain2_4	0.00633	c
JD_chain2_4	0.00455	c
JD_chain2_4	0.00546	c
JD_chain2_4	0.00501	c
JD_chain2_4	0.00408	c
JD_chain2_4	0.00536	c
JD_chain2_5	0.00491	c
JD_chain2_5	0.00393	c
JD_chain2_5	0.0034	c
JD_chain2_5	0.00519	c
JD_chain2_5	0.00478	c
JD_chain2_5	0.00532	c
JD_chain2_5	0.00376	c
JD_chain2_5	0.00451	c
JD_chain2_5	0.00492	c
JD_chain2_5	0.0049	c
JD_chain2_5	0.00476	c
JD_chain2_5	0.0055	c
JD_chain2_5	0.00493	c
JD_chain2_5	0.00447	c
JD_chain2_5	0.00592	c
JD_chain2_5	0.006	c
JD_chain2_5	0.00601	c
JD_chain2_5	0.0049	c
JD_chain2_5	0.00392	c
JD_chain2_5	0.00499	c
JD_chain2_5	0.00419	c
JD_chain2_6	0.00569	c
JD_chain2_6	0.00482	c
JD_chain2_6	0.00634	c
JD_chain2_6	0.00525	c
JD_chain2_6	0.00499	c
JD_chain2_6	0.00589	c
JD_chain2_6	0.0065	c
JD_chain2_6	0.00111	c
JD_chain2_6	0.00625	c
JD_chain2_6	0.0051	c
JD_chain2_6	0.00429	c
JD_chain2_6	0.00126	c
JD_chain2_6	0.00335	c
JD_chain2_6	0.00505	c
JD_chain2_6	0.00394	c
JD_chain2_10	0.00475	c
JD_chain2_10	0.00484	c
JD_chain2_15	0.00523	c
JD_chain2_15	0.00656	c
JD_chain2_15	0.00557	c
JD_chain2_15	0.00557	c
JD_chain2_15	0.00578	c
JD_chain2_15	0.00479	c
JD_chain2_15	0.00598	c
JD_chain2_15	0.00483	c
JD_chain2_15	0.00571	c
JD_chain2_15	0.00499	c
JD_chain2_15	0.0057	c
JD_chain2_18	0.0042	c
JD_chain2_18	0.00448	c
JD_chain2_18	0.00538	c
JD_chain2_18	0.00416	c
JD_chain2_18	0.0035	c
JD_chain2_18	0.00399	c
JD_chain2_18	0.00426	c
JD_chain2_18	0.00282	c
JD_chain2_18	0.00484	c
JD_chain2_18	0.00497	c
JD_chain3_8	0.00639	c
JD_chain3_8	0.00488	c
JD_chain3_8	0.00615	c
JD_chain3_8	0.00433	c
JD_chain3_8	0.00721	c
JD_chain3_8	0.00476	c
JD_chain3_8	0.00398	c
JD_chain3_8	0.00637	c
JD_chain3_9	0.0046	c
JD_chain3_9	0.00413	c
JD_chain3_9	0.00577	c
JD_chain3_9	0.00434	c
JD_chain3	0.000818	d
JD_chain4	0.000804	d
JD_chain2_1	0.000591	d
JD_chain2_5	0.000622	d
JD_chain2_2	0.000466	p
JD_chain2_4	0.000415	p
JD_chain2_4	0.000702	p
JD_chain2_6	0.000572	p
JD_chain2_6	0.000467	p
JD_chain2_10	0.000496	p
JD_chain2_15	0.00081	p
JD_chain2_15	0.000456	p
JD_chain2_18	0.000492	p
JD_chain2_18	0.000552	p
JD_chain2_19	0.000464	p
JD_chain2_19	0.000424	p
JD_chain2_19	0.000483	p
JD_chain2_19	0.000401	p
JD_chain3_6	0.000476	p
JD_chain3_6	0.000515	p
JD_chain3_8	0.000676	p
JD_chain3_9	0.000514	p
JD_chain3_10	0.000517	p
JD_chain3_10	0.000479	p
JD_chain3_10	0.00057	p
JD_chain3_10	0.000465	p
		n
average c (host chromosomes)	0.0050755	131
average d (total microalgal cell)	0.00070875	4
average p (total parasite cell)	0.000518727	22
SD c	0.00113092
SD d	0.000102955
SD p	9.64253e-05
chromosome/parasite	9.78452
chromosome/dino	7.16119

### Sheet: 34S 12C2
JD_chain3	0.00657	c
JD_chain3	0.00695	c
JD_chain3	0.00751	c
JD_chain3	0.00614	c
JD_chain3	0.00639	c
JD_chain3	0.00708	c
JD_chain3	0.00749	c
JD_chain3	0.00703	c
JD_chain3	0.00734	c
JD_chain3	0.00664	c
JD_chain3	0.00787	c
JD_chain3	0.00641	c
JD_chain4	0.0066	c
JD_chain4	0.00565	c
JD_chain4	0.00671	c
JD_chain4	0.0061	c
JD_chain4	0.00608	c
JD_chain4	0.00642	c
JD_chain4	0.00772	c
JD_chain4	0.00691	c
JD_chain4	0.00865	c
JD_chain4	0.00603	c
JD_chain4	0.00723	c
JD_chain4	0.00518	c
JD_chain4	0.00813	c
JD_chain4	0.00541	c
JD_chain4	0.00805	c
JD_chain2_1	0.00554	c
JD_chain2_1	0.0056	c
JD_chain2_1	0.00619	c
JD_chain2_1	0.00475	c
JD_chain2_1	0.00707	c
JD_chain2_1	0.00638	c
JD_chain2_1	0.0059	c
JD_chain2_1	0.00692	c
JD_chain2_1	0.0059	c
JD_chain2_1	0.00533	c
JD_chain2_1	0.00686	c
JD_chain2_1	0.00611	c
JD_chain2_1	0.00618	c
JD_chain2_2	0.00606	c
JD_chain2_2	0.00537	c
JD_chain2_2	0.00597	c
JD_chain2_2	0.00605	c
JD_chain2_2	0.00461	c
JD_chain2_4	0.00506	c
JD_chain2_4	0.00419	c
JD_chain2_4	0.00453	c
JD_chain2_4	0.00511	c
JD_chain2_4	0.00476	c
JD_chain2_4	0.0053	c
JD_chain2_4	0.00472	c
JD_chain2_4	0.00604	c
JD_chain2_4	0.00604	c
JD_chain2_4	0.00636	c
JD_chain2_4	0.00563	c
JD_chain2_4	0.00527	c
JD_chain2_4	0.00444	c
JD_chain2_4	0.00427	c
JD_chain2_4	0.0058	c
JD_chain2_5	0.00679	c
JD_chain2_5	0.00531	c
JD_chain2_5	0.00563	c
JD_chain2_5	0.00697	c
JD_chain2_5	0.00577	c
JD_chain2_5	0.00677	c
JD_chain2_5	0.00532	c
JD_chain2_5	0.00548	c
JD_chain2_5	0.006	c
JD_chain2_5	0.00561	c
JD_chain2_5	0.00585	c
JD_chain2_5	0.00635	c
JD_chain2_5	0.00644	c
JD_chain2_5	0.00479	c
JD_chain2_5	0.00584	c
JD_chain2_5	0.00718	c
JD_chain2_5	0.00627	c
JD_chain2_5	0.00639	c
JD_chain2_5	0.00473	c
JD_chain2_5	0.00563	c
JD_chain2_5	0.00595	c
JD_chain2_6	0.00627	c
JD_chain2_6	0.00513	c
JD_chain2_6	0.00599	c
JD_chain2_6	0.00571	c
JD_chain2_6	0.00544	c
JD_chain2_6	0.00597	c
JD_chain2_6	0.00598	c
JD_chain2_6	0.00536	c
JD_chain2_6	0.00637	c
JD_chain2_6	0.00607	c
JD_chain2_6	0.00547	c
JD_chain2_6	0.00535	c
JD_chain2_6	0.00409	c
JD_chain2_6	0.00596	c
JD_chain2_6	0.00502	c
JD_chain2_10	0.00581	c
JD_chain2_10	0.00554	c
JD_chain2_15	0.0062	c
JD_chain2_15	0.00571	c
JD_chain2_15	0.00587	c
JD_chain2_15	0.0057	c
JD_chain2_15	0.00606	c
JD_chain2_15	0.00504	c
JD_chain2_15	0.00583	c
JD_chain2_15	0.0052	c
JD_chain2_15	0.00596	c
JD_chain2_15	0.00512	c
JD_chain2_15	0.0054	c
JD_chain2_18	0.00507	c
JD_chain2_18	0.00742	c
JD_chain2_18	0.00676	c
JD_chain2_18	0.00607	c
JD_chain2_18	0.00477	c
JD_chain2_18	0.00525	c
JD_chain2_18	0.00553	c
JD_chain2_18	0.0039	c
JD_chain2_18	0.00645	c
JD_chain2_18	0.00669	c
JD_chain3_8	0.00635	c
JD_chain3_8	0.00588	c
JD_chain3_8	0.00668	c
JD_chain3_8	0.00491	c
JD_chain3_8	0.00691	c
JD_chain3_8	0.006	c
JD_chain3_8	0.00589	c
JD_chain3_8	0.00691	c
JD_chain3_9	0.00557	c
JD_chain3_9	0.00555	c
JD_chain3_9	0.00639	c
JD_chain3_9	0.0053	c
JD_chain3	0.00167	d
JD_chain4	0.0018	d
JD_chain2_1	0.00174	d
JD_chain2_5	0.00152	d
JD_chain2_2	0.000632	p
JD_chain2_4	0.000638	p
JD_chain2_4	0.000822	p
JD_chain2_6	0.000727	p
JD_chain2_6	0.000654	p
JD_chain2_10	0.000688	p
JD_chain2_15	0.000864	p
JD_chain2_15	0.000635	p
JD_chain2_18	0.000755	p
JD_chain2_18	0.000783	p
JD_chain2_19	0.00062	p
JD_chain2_19	0.000586	p
JD_chain2_19	0.000606	p
JD_chain2_19	0.000575	p
JD_chain3_6	0.000656	p
JD_chain3_6	0.000798	p
JD_chain3_6	0.000834	p
JD_chain3_6	0.000754	p
JD_chain3_10	0.000676	p
JD_chain3_10	0.000683	p
JD_chain3_10	0.000825	p
JD_chain3_10	0.000647	p
		n
average c (host chromosomes)	0.00596595	131
average d (total microalgal cell)	0.0016825	4
average p (total parasite cell)	0.000702636	22
SD c	0.000857802
SD d	0.000104493
SD p	8.60209e-05
chromosome/parasite	8.49081
chromosome/dino	3.54589

### Sheet: 12C14N 12C2
JD_chain3	0.931	c
JD_chain3	0.961	c
JD_chain3	0.987	c
JD_chain3	0.9	c
JD_chain3	0.935	c
JD_chain3	0.959	c
JD_chain3	0.941	c
JD_chain3	0.891	c
JD_chain3	0.974	c
JD_chain3	1	c
JD_chain3	0.955	c
JD_chain3	0.891	c
JD_chain4	0.871	c
JD_chain4	0.775	c
JD_chain4	0.878	c
JD_chain4	0.83	c
JD_chain4	0.878	c
JD_chain4	0.918	c
JD_chain4	0.953	c
JD_chain4	0.978	c
JD_chain4	1.05	c
JD_chain4	0.891	c
JD_chain4	0.971	c
JD_chain4	0.828	c
JD_chain4	1	c
JD_chain4	0.883	c
JD_chain4	1.03	c
JD_chain2_1	0.833	c
JD_chain2_1	0.756	c
JD_chain2_1	0.839	c
JD_chain2_1	0.774	c
JD_chain2_1	0.849	c
JD_chain2_1	0.79	c
JD_chain2_1	0.79	c
JD_chain2_1	0.98	c
JD_chain2_1	0.727	c
JD_chain2_1	0.811	c
JD_chain2_1	0.864	c
JD_chain2_1	0.877	c
JD_chain2_1	0.872	c
JD_chain2_2	0.872	c
JD_chain2_2	0.843	c
JD_chain2_2	0.838	c
JD_chain2_2	0.879	c
JD_chain2_2	0.801	c
JD_chain2_4	0.791	c
JD_chain2_4	0.765	c
JD_chain2_4	0.786	c
JD_chain2_4	0.815	c
JD_chain2_4	0.804	c
JD_chain2_4	0.829	c
JD_chain2_4	0.791	c
JD_chain2_4	0.898	c
JD_chain2_4	0.866	c
JD_chain2_4	0.917	c
JD_chain2_4	0.884	c
JD_chain2_4	0.875	c
JD_chain2_4	0.835	c
JD_chain2_4	0.827	c
JD_chain2_4	0.877	c
JD_chain2_5	0.903	c
JD_chain2_5	0.826	c
JD_chain2_5	0.846	c
JD_chain2_5	0.914	c
JD_chain2_5	0.871	c
JD_chain2_5	0.919	c
JD_chain2_5	0.867	c
JD_chain2_5	0.872	c
JD_chain2_5	0.861	c
JD_chain2_5	0.883	c
JD_chain2_5	0.868	c
JD_chain2_5	0.913	c
JD_chain2_5	0.896	c
JD_chain2_5	0.826	c
JD_chain2_5	0.927	c
JD_chain2_5	0.925	c
JD_chain2_5	0.966	c
JD_chain2_5	0.904	c
JD_chain2_5	0.812	c
JD_chain2_5	0.869	c
JD_chain2_5	0.866	c
JD_chain2_6	0.898	c
JD_chain2_6	0.864	c
JD_chain2_6	0.898	c
JD_chain2_6	0.866	c
JD_chain2_6	0.858	c
JD_chain2_6	0.893	c
JD_chain2_6	0.901	c
JD_chain2_6	1.4	c
JD_chain2_6	0.92	c
JD_chain2_6	0.87	c
JD_chain2_6	0.831	c
JD_chain2_6	1.38	c
JD_chain2_6	0.769	c
JD_chain2_6	0.886	c
JD_chain2_6	0.808	c
JD_chain2_10	0.849	c
JD_chain2_10	0.849	c
JD_chain2_15	0.87	c
JD_chain2_15	0.909	c
JD_chain2_15	0.914	c
JD_chain2_15	0.894	c
JD_chain2_15	0.887	c
JD_chain2_15	0.834	c
JD_chain2_15	0.908	c
JD_chain2_15	0.859	c
JD_chain2_15	0.881	c
JD_chain2_15	0.867	c
JD_chain2_15	0.858	c
JD_chain2_18	0.821	c
JD_chain2_18	0.902	c
JD_chain2_18	0.91	c
JD_chain2_18	0.865	c
JD_chain2_18	0.823	c
JD_chain2_18	0.844	c
JD_chain2_18	0.849	c
JD_chain2_18	0.795	c
JD_chain2_18	0.909	c
JD_chain2_18	0.918	c
JD_chain3_8	0.911	c
JD_chain3_8	0.85	c
JD_chain3_8	0.938	c
JD_chain3_8	0.812	c
JD_chain3_8	0.962	c
JD_chain3_8	0.856	c
JD_chain3_8	0.852	c
JD_chain3_8	0.928	c
JD_chain3_9	0.838	c
JD_chain3_9	0.802	c
JD_chain3_9	0.906	c
JD_chain3_9	0.831	c
JD_chain3	0.612	d
JD_chain4	0.624	d
JD_chain2_1	0.634	d
JD_chain2_5	0.633	d
JD_chain2_2	0.478	p
JD_chain2_4	0.459	p
JD_chain2_4	0.599	p
JD_chain2_6	0.498	p
JD_chain2_6	0.485	p
JD_chain2_10	0.497	p
JD_chain2_15	0.542	p
JD_chain2_15	0.456	p
JD_chain2_18	0.515	p
JD_chain2_18	0.552	p
JD_chain2_19	0.497	p
JD_chain2_19	0.432	p
JD_chain2_19	0.466	p
JD_chain2_19	0.464	p
JD_chain3_6	0.466	p
JD_chain3_6	0.545	p
JD_chain3_8	0.564	p
JD_chain3_9	0.527	p
JD_chain3_10	0.484	p
JD_chain3_10	0.486	p
JD_chain3_10	0.533	p
JD_chain3_10	0.468	p
		n
average c (host chromosomes)	0.883137	131
average d (total microalgal cell)	0.62575	4
average p (total parasite cell)	0.500591	22
SD c	0.0853763
SD d	0.00884237
SD p	0.0407215
chromosome/parasite	1.76419
chromosome/dino	1.41133
